# Protein Tyrosine Phosphatase 4A3 (PTP4A3) modulates Src signaling in T-cell Acute Lymphoblastic Leukemia to promote leukemia migration and progression

**DOI:** 10.1101/681791

**Authors:** M Wei, MG Haney, JS Blackburn

## Abstract

T-cell Acute Lymphoblastic Leukemia (T-ALL) is an aggressive blood cancer, and currently, there are no immunotherapies or molecularly targeted therapeutics available for treatment of this malignancy. The identification and characterization of genes and pathways that drive T-ALL progression is critical for development of new therapies for T-ALL. Here, we determined that Protein Tyrosine Phosphatase 4A3 (PTP4A3) plays a critical role in disease initiation and progression by promoting cell migration in T-ALL. PTP4A3 expression was upregulated in patient T-ALL samples at both the mRNA and protein levels compared to normal lymphocytes. Inhibition of PTP4A3 function with a small molecule inhibitor and knock-down of PTP4A3 expression using short-hairpin RNA (shRNA) in human T-ALL cells significantly impeded T-ALL cell migration capacity *in vitro* and reduced their ability to engraft and proliferate *in vivo* in xenograft mouse models. Additionally, PTP4A3 overexpression in a *Myc*-induced zebrafish T-ALL model significantly accelerated disease onset and shortened the time needed for cells to enter blood circulation. Reverse phase protein array (RPPA) revealed that manipulation of PTP4A3 expression levels in T-ALL cells directly affected the SRC signaling pathway, which plays a well-characterized role in migratory behavior of several cell types. Taken together, our study revealed that PTP4A3 is a key regulator of T-ALL migration via SRC signaling, and suggests that PTP4A3 plays an important role as an oncogenic driver in T-ALL.

**Highlights:**

- A subset of T-cell Acute Lymphoblastic Leukemia (T-ALL) highly express the phosphatase PTP4A3
- PTP4A3 expression promotes leukemia development in zebrafish T-ALL models
- Loss of PTP4A3 prevents T-ALL engraftment in mouse xenograft models
- Knock-down or small molecule inhibition of PTP4A3 prevents T-ALL migration in part via modulation of SRC signaling.
