## Supplemental Table 2 for "Protein Tyrosine Phosphatase 4A3 (PTP4A3) modulates Src signaling in T-cell Acute Lymphoblastic Leukemia to promote leukemia migration and progression"

### Sheet: Sheet1
Table S2: shRNA sequence used for PTP4A3 knock-down
	targeted sequence
PTP4A3 shRNA #1	CTACAAACACATGCGCTTCCT
PTP4A3 shRNA #2	TCTCGGCACCTTAAATTATTA
PTP4A3 shRNA #3	ACCGTTGTGGACTGGCCGTTT
