## Supplemental Table 3 for "Protein Tyrosine Phosphatase 4A3 (PTP4A3) modulates Src signaling in T-cell Acute Lymphoblastic Leukemia to promote leukemia migration and progression"

### Sheet: Sheet1
Table S3. Realtime RT-PCR primer sequences
Gene	Forward Primer	Reverse Primer	Purpose
z-ptp4a3	GGTGTCACGACAGTGGTCAG	TCAATCAAGGCCACAGCCAC
z-rag1	AGCAATGATGCAAGGCAGAG	TGTGCAGGGGCTGGAATATC	Lymphocytes
z-rag2	AGCTCTCAGATTTCGGAGTACAC	ACAAGGCTGCCACAATTCAC	Lymphocytes
z-lck	AGAAGATCTCGATGGTTTGTCTGT	CGCAGTTCCCCATGTTTACG	T-cell
z-tcr β-c2	ATTCACCTGCACTGTCCGAT	AGCTTCAATCCCTTCGGCTT	T-cell
z-pax5	CTGATTACAAACGCCAAAAC	CTAAATTATGCGCAGAAACG	B-cell
z-igD	GAGAGCAGCAAAAGGATGGC	TGCAAGTTTGGTCTTGTTCTGC	B-cell
z-IgM-VH1	CATGACAATGGATATTGTGTCC	ACATGAAGGTTGCTGATCCAC	B-cell
eef1a1	ATGGCACGGTGACAACATGCT	CCACATTACCACGACGGATG	normalizing
